# Evolutionary diversification reveals distinct somatic versus germline cytoskeletal functions of the Arp2 branched actin nucleator protein

**DOI:** 10.1101/2023.02.25.530036

**Authors:** Kaitlin A. Stromberg, Tristan Spain, Sarah A. Tomlin, Kristen Dominique Amarillo, Courtney M. Schroeder

**Affiliations:** Department of Pharmacology, UT Southwestern Medical Center, Dallas, TX; Division of Basic Sciences, Fred Hutchinson Cancer Research Center, Seattle, WA; Howard Hughes Medical Institute, Fred Hutchinson Cancer Research Center, Seattle, WA

**Keywords:** cytoskeleton, actin, Arp2, evolution, fertility, sperm development

## Abstract

Branched actin networks are critical in many cellular processes, including cell motility and division. Arp2, a protein within the 7-membered Arp2/3 complex, is responsible for generating branched actin. Given its essential roles, Arp2 evolves under stringent sequence conservation throughout eukaryotic evolution. We unexpectedly discovered recurrent evolutionary diversification of Arp2 in *Drosophila*, yielding independently arising paralogs *Arp2D* in *obscura* species and *Arp2D2* in *montium* species. Both paralogs are unusually testis-enriched in expression relative to Arp2. We investigated whether their sequence divergence from canonical Arp2 led to functional specialization by replacing *Arp2* in *D. melanogaster* with either *Arp2D* or *Arp2D2*. Despite their divergence, we surprisingly found both complement Arp2’s essential function in the soma, suggesting they have preserved the ability to polymerize branched actin even in a non-native species. However, we found that *Arp2D*-expressing males are subfertile and display many defects throughout sperm development. We pinpointed two highly diverged structural regions in Arp2D that contribute to these defects: subdomain 2 and the C-terminus. We expected that germline function would be rescued by replacing Arp2D’s long and charged C-terminus with Arp2’s short C-terminus, yet surprisingly, the essential somatic function of Arp2D was lost. Therefore, while Arp2D’s structural divergence is incompatible with *D. melanogaster* sperm development, its unique C-terminus has evolved a critical role in actin polymerization. Our findings suggest canonical Arp2’s function differs between somatic versus germline contexts, and Arp2 paralogs have recurrently evolved and specialized for actin branching in the testis.
