## Supplementary material for "Evolutionary diversification reveals distinct somatic versus germline cytoskeletal functions of the Arp2 branched actin nucleator protein": Data S1

### Sheet: Cultured Species
Species	Source	Stock number
Drosophila barbarae	Cornell	14028-0491.01
Drosophila mayri	Cornell	14028-0591.01
Drosophila birchii	Cornell	14028-0521.00
Drosophila bicornuta	Cornell	14028-0511.01
Drosophila seguyi	Cornell	14028-0671.02
Drosophila nikananu	Cornell	14028-0601.01
Drosophila diplacantha	Cornell	14028-0586.00
Drosophila burlai	Cornell	14028-0781.00
Drosophila vulcana	Cornell	14028-0711.00
Drosophila punjabiensis	Cornell	14028-0641.00
Drosophila watanabei	Cornell	14028-0531.02
Drosophila serrata	Cornell	14028-0681.00
Drosophila bocki	Cornell	14028-0751.00
Drosophila kikkawai	Cornell	14028-0561.00
Drosophila kanapiae	Cornell	14028-0541.00
Drosophila auraria	EHIME	E-11215
Drosophila auraria	Cornell	14028-0471.00
Drosophila triauraria	Cornell	14028-0651.00
Drosophila rufa	Cornell	14028-0661.02
Sources:
Cornell	The National Drosophila Species Stock Center (previously in San Diego)
EHIME	Now closed and stocks moved to KYORIN-Fly and KYOTO Stock Center

### Sheet: Sequenced species
Bioproject ID: PRJNA554346
Arp2
Species	Scaffold	Accession
D. ashainai	scf7180000799176	VNJZ01004994
D. auraria	scf7180001495730	VNJW01012452
D. cf. bakoue	scf7180001444494	VNJL01000248
D. birchii	scf7180000608574	VNKA01005554
D. bocki	scf7180000708540	VNJY01001461
D. bunnanda	scf7180000561831	VNKE01005532
D. burlai	scf7180001333485	VNJT01013567
D. jambulina	scf7180000591490	VNJX01009083
D. kanapiae	scf7180000417574	VNJM01001375
D. lacteicornis	scf7180000730046	VNKF01001933
D. leontia	scf7180000880015_44793_64588	VNKB01014002
D. mayri	scf7180001071262	VNJN01009698
D. nikananu	scf7180001675125	VNJV01017945
D. pectinifera	scf7180000597466	VNKC01001970
D. punjabiensis	scf7180001081972_39407_463974	VNJR01005633
D. rufa	scf7180000923546	VNKH01002546
D. seguyi	scf7180001028770_1_366874	VNJU01004187
D. serrata	scf7180000629198_1_70848	VNKD01007572
D. tani	scf7180001108152	VNJO01007876
D. triauraria	scf7180001235441	VNKG01008934
D. truncata	scf7180001418295	VNJQ01000112
D. vulcana	scf7180000912815_103430_434308	VNJP01001451
D. watanabei	scf7180000914663	VNJS01006534
Bioproject ID: PRJNA554346
Arp2D2
Species	Scaffold	Accession
D. asahinai	scf7180000804339_1_99629	VNJZ01005101			9 sequenced species we didn't previously have for analysis of Arp2D2 presence:
D. auraria	scf7180001496665	VNJW01000389			D. asahinai
D. cf. bakoue	scf7180001443222	VNJL01014946			D. cf. bakoue
D. birchii	scf7180000610480	VNKA01006435			D. bunnanda
D. bocki	scf7180000711740	VNJY01000128			D. jambulina
D. bunnanda	scf7180000561243	VNKE01001684			D. lacteicornis
D. burlai	scf7180001347304	VNJT01001746			D. leontia
D. jambulina	scf7180000594760	VNJX01002595			D. pectinifera
D. kanapiae	scf7180000418001	VNJM01001063			D. tani
D. lacteicornis	scf7180000742783	VNKF01005651			D. truncata
D. leontia	scf7180000877871	VNKB01009717
D. mayri	scf7180001073673	VNJN01004042
D. nikananu	scf7180001686013_189407_257925	VNJV01001055
D. pectinifera	scf7180000599960	VNKC01001741
D. punjabiensis	scf7180001081091_1_61514	VNJR01008334
D. rufa	scf7180000925076_1_241_216516	VNKH01012614
D. seguyi	scf7180001027707	VNJU01006076
D. serrata	scf7180000630208	VNKD01000526
D. tani	scf7180001104730	VNJO01001732
D. triauraria	scf7180001241200	VNKG01007321
D. truncata	scf7180001418236	VNJQ01000861.1
D. vulcana	scf7180000911951	VNJP01000900
D. watanabei	scf7180000917653_1_64892	VNJS01015484

### Sheet: Primers
Primers for targeted sequencing of the Arp2D2 locus
Species	Primer 1 sequence	Primer 2 sequence
Drosophila barbarae	AAGTAAGTCACGCACCAGAGAG	CTGGACTTTGGTTAGTCGTCACT
Drosophila mayri	AAGTAAGTCACGCACCAGAGAG	CTGGACTTTGGTTAGTCGTCACT
Drosophila birchii	AAGTAAGTCACGCACCAGAGAG	CTGGACTTTGGTTAGTCGTCACT
Drosophila bicornuta	ACATCACAATGAGACAACGAAATATT	CTGGACTTTGGTTAGTCGTCACT
Drosophila seguyi	TAGGGGAACACTATAACACT	CTGGACTTTGGTTAGTCGTCACT
Drosophila nikananu	ATGGATAGCCAGGGTCGCAA	TGGTAAGTAGTCTTGCCGCTTC
Drosophila diplacantha	ATGGACAGCCAGGGTCGCAA	GTAGTCTTGCCGTTTCGCTGGG
Drosophila burlai	AAGTAAGTCACGCACCAGAGAG	CTGGACTTTGGTTAGTCGTCACT
Drosophila vulcana	AAGTAAGTCACGCACCAGAGAG	CTGGACTTTGGTTAGTCGTCACT
Drosophila punjabiensis	AATGACAAATAGTTTGGCAAAATATTAGAGGAACACT	GGATGAGTTCGAGAAATTCTTCGT
Drosophila watanabei	ATGGACAGCAAGGGACGCAA	GGATGAGTTCGAGAAATTCTTCGT
Drosophila serrata	ATGGACATCAAGGGTCGCAA	TCAGTGACTGAAATTCTGAAGC
Drosophila bocki	ATTACTAGGGGAACACTATAACACT	CTGGACTTTGGTTAGTCGTCACT
Drosophila kikkawai	TAGGGGAACACTATAACACT	CTGGACTTTGGTTAGTCGTCACT
Drosophila kanapiae	ACATCACAATGAGACAACGAAATATT	CTGGACTTTGGTTAGTCGTCACT
Drosophila auraria	ACATCACAATGAGACAACGAAATATT	CTGGACTTTGGTTAGTCGTCACT
Drosophila triauraria	ACATCACAATGAGACAACGAAATATT	CTGGACTTTGGTTAGTCGTCACT
Drosophila rufa	GGAAGAAGCAAGGCCAGGAG	CAGGGGACTCTGTTCTCTAGAC
Primers for RT-PCRs
RP49 RT-PCR Primers
Species	Primer 1 sequence	Primer 2 sequence
Drosophila barbarae	TATCGACAACAGAGTGCGTC	TCGTTCTCTTGAGAACGCAG
Drosophila bicornuta	TATCGACAACAGAGTGCGTC	TCGTTCTCTTGAGAACGCAG
Drosophila watanabei	TATCGACAACAGAGTGCGTC	TCGTTCTCTTGAGAACGCAG
Drosophila auraria	TATCGACAACAGAGTGCGTC	TCGTTCTCTTGAGAACGCAG
Drosohphila melanogaster	ATGACCATCCGCCCAGCATAC	GTTCTGCATGAGCAGGACCTCC
Arp2D2 RT-PCR Primers
Species	Primer 1 sequence	Primer 2 sequence
Drosophila barbarae	CATCGTCTGTGACAATGGGT	ATCCATTGGATAGGTTAACTCC
Drosophila bicornuta	CATCGTCTGTGACAATGGGT	ATCCATTGGATAGGTCAACTCC
Drosophila watanabei	TATTGTCTGTGACAATGGGTC	ATCCATGGGATAGGTTAACTCC
Drosophila auraria	GGGCGGGAAGCGACATTGA	GATGTAGGTGGCATCGAAGC
Arp2 RT-PCR Primers
Species	Primer 1 sequence	Primer 2 sequence
D. auraria	AGTCGCGTCATCAGTGGAAGTG	TCTCACGCTAAACTGAAGGATTTG
Arp2D RT-PCR Primers
Species	Primer 1 sequence	Primer 2 sequence
D. pseudoobscura, non-codon optimized	ATGACCATCCGCCCAGCATAC	GTTCTGCATGAGCAGGACCTCC
D. pseudoobscura, codon optimized	GCAGATGGATGATGTGATGGTCG	GCATCGAATCCGTAGTGCTCAAAC
